# Widespread retention of ohnologs in key developmental gene families following whole genome duplication in arachnopulmonates

**DOI:** 10.1101/2020.07.10.177725

**Authors:** Amber Harper, Luis Baudouin Gonzalez, Anna Schönauer, Ralf Janssen, Michael Seiter, Michaela Holzem, Saad Arif, Alistair P. McGregor, Lauren Sumner-Rooney

## Abstract

Whole genome duplications have occurred multiple times during animal evolution, including in lineages leading to vertebrates, teleosts, horseshoe crabs and arachnopulmonates. These dramatic events initially produce a wealth of new genetic material, generally followed by extensive gene loss. It appears, however, that developmental genes such as homeobox genes, signalling pathway components and microRNAs are frequently retained as duplicates (so called ohnologs) following whole-genome duplication. These not only provide the best evidence for whole-genome duplication, but an opportunity to study its evolutionary consequences. Although these genes are well studied in the context of vertebrate whole-genome duplication, similar comparisons across the extant arachnopulmonate orders are patchy. We sequenced embryonic transcriptomes from two spider species and two amblypygid species and surveyed three important gene families, Hox, Wnt and frizzled, across these and twelve existing transcriptomic and genomic resources for chelicerates. We report extensive retention of putative ohnologs, including amblypygids, further supporting the ancestral arachnopulmonate whole-genome duplication. We also find evidence of consistent evolutionary trajectories in Hox and Wnt gene repertoires across three of the five arachnopulmonate orders, with inter-order variation in the retention of specific paralogs. We identify variation between major clades in spiders and are better able to reconstruct the chronology of gene duplications and losses in spiders, amblypygids, and scorpions. These insights shed light on the evolution of the developmental toolkit in arachnopulmonates, highlight the importance of the comparative approach within lineages, and provide substantial new transcriptomic data for future study.
