## Supplementary material for "Widespread retention of ohnologs in key developmental gene families following whole genome duplication in arachnopulmonates": SF1_AccessionNumbers.xlsx

### Sheet: Hox
	Species	Hox	NCBI protein accession numbers			Species	Hox	Other sequence identifers
	Stegodyphus dumicola (Sd)	pb	XM_035367140.1			Marpissa muscosa (Mm)	pb	TRINITY_DN9011_c0_g1_i2
		pb	XM_035375931.1				pb	TRINITY_DN53186_c0_g1_i1
		lab	XM_035351786.1				lab	TRINITY_DN2945_c0_g1_i1
		lab	XM_035350663.1				lab	TRINITY_DN9126_c9_g1_i1
		Hox3	XM_035372716.1				Hox3	TRINITY_DN55812_c0_g1_i10
		Hox3	XM_035352171.1				Dfd (partial)	TRINITY_DN3338_c0_g1_i3
		Dfd	XM_035377715.1				Dfd	TRINITY_DN3338_c0_g3_i1
		Dfd	XM_035352116.1				Scr	TRINITY_DN3338_c1_g1_i3
		Scr	XM_035368749.1				Scr	TRINITY_DN13983_c0_g1_i2
		ftz	XM_035376242.1				ftz (partial)	TRINITY_DN93371_c0_g1_i1
		Antp	XM_035371268.1				Antp	RINITY_DN34604_c0_g1_i1
		Antp	XM_035363059.1				Antp	TRINITY_DN17582_c0_g1_i5
		Ubx	XM_035374807.1				Ubx	TRINITY_DN14602_c0_g1_i4
		Ubx	XM_035349894.1				Ubx	TRINITY_DN28_c7_g1_i11
		abdA	XM_035357390.1				abdA	TRINITY_DN24857_c0_g2_i3
		abdA	XM_035349895.1				abdA	TRINITY_DN26258_c0_g1_i1
		AbdB	XM_035362693.1				AbdB	TRINITY_DN71971_c0_g1_i3
		AbdB	XM_035353428.1				AbdB	TRINITY_DN7491_c0_g1_i1
	Parasteatoda tepidariorum (Pt)	pb-a	XP_015928816.1			Pardosa amentata (Pa)	pb	TRINITY_DN4746_c0_g1_i1
		pb-b	XP_015909179.1				pb	TRINITY_DN12900_c0_g1_i1
		lab-a	NP_001310763.1				lab	TRINITY_DN3878_c0_g1_i1
		lab-b	XP_015909180.1				lab	TRINITY_DN11046_c0_g1_i1
		Hox3-b	XP_015911312.1				Hox3	TRINITY_DN9253_c0_g1_i1
		Hox3-a	XP_015909177.1				Dfd	TRINITY_DN1357_c1_g1_i4
		Dfd-a	NP_001310749.1				Dfd	TRINITY_DN17053_c0_g1_i7
		Dfd-b	XP_015913685.1				Scr	TRINITY_DN3878_c0_g2_i1
		Scr-a	XP_015921994.1				Scr	TRINITY_DN3156_c0_g1_i4
		Scr-b	XP_021004339.1				ftz	TRINITY_DN17477_c0_g1_i1
		ftz	XP_015917916.1				Antp	TRINITY_DN5299_c0_g1_i7
		Antp-a	NP_001310750.1				Antp	TRINITY_DN6307_c0_g1_i2
		Antp-b	XP_015917912.1				Ubx	TRINITY_DN14147_c0_g1_i7
		Ubx-a	XP_015922008.1				Ubx	TRINITY_DN5810_c0_g1_i1
		Ubx-b	XP_021004342.1				abdA	TRINITY_DN11599_c0_g1_i1
		abdA-a	XP_015921999.1				abdA	TRINITY_DN17976_c0_g1_i3
		abdA-b	XP_015930560.1				AbdB	TRINITY_DN7867_c0_g1_i1
		AbdB-a	XP_015930590.1				AbdB	TRINITY_DN10063_c0_g1_i9
		AbdB-b	XP_015930562.1			Pardosa pseudoannulata (Pan)	pb (partial)	SBLA01079679.1:441501-443333
	Centruroides sculpturatus (Cs)	pb-a	XP_023230602.1				pb (partial)	SBLA01117046.1:2197441-2199468
		pb-b	XP_023234832.1				lab (partial)	SBLA01017558.1:c82241-81996
		lab-a	XP_023221625.1				lab (partial)	SBLA01081258.1:c516943-516560
		lab-b	XP_023222468.1				Hox3 (partial)	SBLA01263448.1:c839378-838266
		Hox3	XP_023234869.1				Dfd (partial)	SBLA01093126.1:57593-58009
		Dfd-a	XP_023230593.1				Dfd (partial)	SBLA01529937.1:766703-767212
		Dfd-b	XP_023234845.1				Scr (partial)	SBLA01591915.1:c93378-93118
		Scr-a	XP_023230598.1				Scr (partial)	SBLA01129491.1:734218-734517
		Scr-b	XP_023234859.1				ftz (partial)	SBLA01129491.1:550743-551141
		ftz-a	Sup1 (Leit et al. 2018)				Antp (partial)	SBLA01416513.1:c2731412-2731164
		ftz-b	XP_023234985.1				Antp (partial)	SBLA01293003.1:c769617-769336
		Antp-a	XP_023230594.1				Ubx (partial)	SBLA01092602.1:2176019-2176390
		Antp-b	XP_023234920.1				Ubx (partial)	SBLA01416538.1:c964848-964513
		Ubx-a	XP_023235027.1				abdA (partial)	SBLA01092602.1:1773909-1774487
		Ubx-b	XP_023228870.1				abdA (partial)	SBLA01123087.1:982556-982924
		abdA-a	XP_023228869.1				AbdB (partial)	SBLA01092602.1:1228036-1228266
		abdA-b	XP_023221395.1			Pholcus phalangoides (Pp)	pb	c104593_g1_i1
		AbdB-a	XP_023228868.1				pb	c104684_g3_i1
		AbdB-b	XP_023221400.1				lab	c103960_g6_i1
	Phalangium opilio (Po) (pb and Scr sequences found in Sup1 Leite et al. 2018 had more complete HDs)	pb (partial)	comp92303_c0_seq2				Hox3	c101164_g7_i1
		lab (partial)	CCH51000.1				Hox3	c107945_g3_i3
		Hox3 (partial)	CCH51002.1				Dfd	c95663_g1_i1
		Dfd (partial)	CCH51003.1				Dfd	c96808_g3_i2
		Scr (partial)	comp168984_c0_seq1				Scr	c101195_g2_i1
		ftz (partial)	CCH51005.1				Scr	c109150_g1_i2
		Antp (partial)	CCH51006.1				ftz	c92385_g1_i1
		Ubx (partial)	CCH51007.1				Antp	c105467_g2_i2
		abdA (partial)	CCH51008.1				Antp	c103414_g2_i2
		AbdB (partial)	CCH51009.1				Ubx	c109150_g2_i4
	Ixodes scapularis (Is)	pb	XP_029832076.2				Ubx	c111834_g6_i1
		lab	XP_029832157.1				abdA	c95590_g1_i1
		Hox3	XP_029832131.2				abdA	c104286_g1_i3
		Dfd	XP_029832119.2				AbdB	c106591_g2_i1
		Scr	XP_002406405.2				AbdB	c97115_g1_i1
		ftz	XP_002406403.2			Acanthoscurria geniculata (Ag)	pb	TRINITY_DN77199_c7_g3_i1
		Antp	XP_029842581.2				lab	TRINITY_DN80520_c5_g2_i2
		Ubx	XP_029842579.1				lab	TRINITY_DN71545_c1_g1_i1
		abdA	XP_029842575.2				Hox3	TRINITY_DN77687_c6_g1_i1
		AbdB	EEC15619.1				Hox3	TRINITY_DN80542_c8_g2_i1
	Tetranychus urticae (Tu)	pb	XP_015787097.1				Dfd	TRINITY_DN78131_c2_g1_i1
		lab	XP_015787094.1				Dfd	TRINITY_DN54692_c0_g1_i1
		Dfd	XP_015790214.1				Scr (partial)	TRINITY_DN103185_c0_g1_i1
		Scr	XP_015790203.1				ftz (partial)	TRINITY_DN3993_c0_g1_i1
		ftz-1	XP_015790297.1				Antp (partial)	TRINITY_DN43429_c0_g1_i1
		ftz-2	XP_015790202.1				Antp	TRINITY_DN75690_c2_g1_i1
		Antp-1	XP_015790206.1				Ubx	TRINITY_DN82983_c3_g1_i3
		Antp-2	tetur20g02440 (EnsemblMetazoa)				Ubx	TRINITY_DN59883_c0_g1_i1
		Ubx	XP_015790291.1				abdA	TRINITY_DN79526_c1_g2_i6
		AbdB	XP_015790154.1				abdA (partial)	TRINITY_DN37887_c0_g1_i1
	Limulus polyphemus (Lp)	pb	XP_013777106.2				AbdB	TRINITY_DN77332_c0_g2_i1
		pb	XP_013786746.1			Euphrynichus bacillifer (Eb)	pb	TRINITY_DN4025_c1_g1_i1
		pb	XP_013790991.2				lab	TRINITY_DN21631_c1_g1_i1
		lab	XP_022244576.1				lab	TRINITY_DN16164_c0_g1_i2
		lab	XP_013776095.1				Hox3	TRINITY_DN5941_c0_g1_i3
		lab	XP_013790346.1				Hox3	TRINITY_DN145054_c0_g1_i1
		Hox3	XP_022244577.1				Dfd	TRINITY_DN93116_c0_g2_i3
		Hox3	XP_022255072.1				Dfd	TRINITY_DN1861_c7_g1_i1
		Hox3	XP_022252679.1				Scr	TRINITY_DN888_c2_g1_i1
		Dfd	XP_013784402.2				Scr	TRINITY_DN4365_c0_g2_i1
		Dfd	XP_022243396.1				ftz	TRINITY_DN45249_c0_g2_i1
		Dfd	XP_022235204.1				ftz	TRINITY_DN14061_c0_g1_i2
		Dfd	XP_013776725.2				Antp	TRINITY_DN662_c2_g1_i2
		Dfd	XP_013792158.2				Antp	TRINITY_DN4365_c0_g1_i1
		Scr	XP_013794100.2				Ubx	TRINITY_DN61_c0_g2_i4
		Scr	XP_013792672.2				abdA	TRINITY_DN864_c6_g1_i2
		Scr	XP_022244131.1				abdA (partial)	TRINITY_DN61_c0_g1_i9
		ftz	XP_013776722.2				AbdB	TRINITY_DN15836_c0_g1_i1
		Antp	XP_022237372.1				AbdB	TRINITY_DN8255_c0_g1_i1
		Antp	XP_013776721.1			Charinus acosta (Ca)	pb	TRINITY_DN34129_c2_g1_i1
		Ubx	XP_022237375.1				lab	TRINITY_DN92496_c0_g1_i1
		abdA	XP_022237373.1				lab	TRINITY_DN106247_c0_g1_i1
		abdA	XP_022243120.1				Hox3	TRINITY_DN694_c0_g1_i1
		AbdB	XP_022245288.1				Hox3	TRINITY_DN4729_c0_g3_i1
		AbdB	XP_022237377.1				Dfd	TRINITY_DN31049_c1_g1_i2
		AbdB	XP_22236342.1				Dfd	TRINITY_DN120_c1_g4_i1
	Drosophila melanogaster (Dm)	pb	NP_996163.1				Scr	TRINITY_DN776_c4_g1_i1
		lab	NP_476613.1				Scr	TRINITY_DN11320_c2_g1_i3
		bcd	NP_731111.1				ftz	TRINITY_DN6462_c0_g1_i1
		zen	NP_476793.1				ftz	TRINITY_DN8055_c0_g1_i1
		zen2	NP_476794.1				Antp	TRINITY_DN20061_c0_g1_i1
		Dfd	NP_477201.1				Antp	TRINITY_DN3152_c0_g1_i6
		Scr	NP_001368995.1				Ubx	TRINITY_DN120_c1_g1_i3
		ftz	NP_477498.1				Ubx	TRINITY_DN6462_c0_g2_i1
		Antp	NP_996167.1				abdA	TRINITY_DN690_c0_g1_i1
		Ubx	NP_732173.1				abdA	TRINITY_DN776_c5_g1_i1
		abdA	NP_732176.1				AbdB	TRINITY_DN45919_c0_g1_i1
		AbdB	NP_001303472.1				AbdB	TRINITY_DN1632_c2_g1_i9
	Bombyx mori (Bm)	pb	XP_021206544.1			Mesobuthus martensii (Me)	pb-1	MMa35910
		lab	XP_037867477.1				pb-2	MMa55590
		Hox3	XP_021206502.1				lab-1	MMa32532
		Dfd	NP_001037341.1				lab-2	MMa55584
		Scr	NP_001037339.1				Hox3-1	MMa55356
		ftz	XP_021206595.2				Hox3-2	MMa55591
		Antp	XP_012549565.1				Dfd-1	MMa11633
		Ubx	NP_001107632.1				Dfd-2	MMa55595
		abdA	NP_001166808.1				Scr-1	MMa52910
		AbdB	XP_012549559.1				Scr-2	MMa55596
	Tribolium castaneum (Tc)	mxp/pb	NP_001107807.1				ftz-1	MMa24497
		lab	NP_001107762.1				ftz-2	MMa55597
		zen	NP_001036813.1				Antp-1	MMa42999
		zen2	NP_001038090.1				Antp-2	MMa46051
		Dfd	NP_001034510.1				Ubx-1	MMa34599
		Cx/Scr	NP_001034523.1				Ubx-2	MMa46055
		ftz	NP_001034539.1				abdA-1	MMa06611
		ptl/Antp	NP_001034505.1				abdA-2	MMa41694
		Ubx	NP_001034497.1				AbdB-1	MMa29074
		abdA	NP_001034518.1				AbdB-2	MMa42819
		AbdB	NP_001034519.1			Phoxichilidium femoratum (Pf)	pb	TRINITY_DN15726_c3_g7_i1
	Daphnia pulex (Dp)	pb	EFX86812.1				lab	TRINITY_DN16093_c4_g7_i1
		lab	EFX86813.1				Hox3	TRINITY_DN15728_c0_g1_i1
		Hox3	EFX86809.1				Dfd	TRINITY_DN11690_c0_g1_i2
		Dfd	EFX86808.1				Scr	TRINITY_DN7017_c0_g1_i1
		Scr	EFX86806.1				ftz	TRINITY_DN7386_c0_g1_i1
		ftz	EFX86805.1				Antp	TRINITY_DN24197_c0_g1_i1
		Antp	EFX86804.1				AbdB	TRINITY_DN25812_c0_g1_i1
		Ubx	EFX86802.1			Strigamia maritima (Sm) (sequences found in Table S30 Chipman et al. 2014)	pb	SMAR004160
		abdA	EFX86800.1				lab	SMAR004159
		AbdB	EFX86798.1				Hox3	SMAR015657
	Euperipatoides kanangrensis (Ek)	pb	CCK73370.1				Dfd	SMAR004162
		lab	CCK73369.1				Scr	*
		Hox3	CCK73371.1				ftz	SMAR004163
		Dfd	CCK73372.1				Antp	SMAR004164
		Scr	CCK73373.1				Ubx	SMAR004167
		ftz	CCK73374.1				abdA	SMAR004168
		Antp	CCK73375.2				AbdB	SMAR004172
		Ubx	CCK73376.1
		abdA	CCK73377.1
		AbdB	CCK73379.1

### Sheet: Wnt
	* Longest isoform chosen
	Species	Wnt	NCBI protein accession numbers			Species	Wnt	Other sequence identifers
	Stegodyphus dumicola (Sd)	Wnt1	XP_035218273.1			Marpissa muscosa (Mm)	Wnt1	TRINITY_DN19470_c0_g1_i5
		Wnt2	XP_035225808.1				Wnt2	TRINITY_DN24839_c0_g1_i2
		Wnt4-1	XP_035206636.1				Wnt4-1	TRINITY_DN9777_c1_g1_i4
		Wnt4-2	XP_035208146.1				Wnt4-2	TRINITY_DN2819_c0_g2_i1
		Wnt5	XP_035223051.1				Wnt5	TRINITY_DN18793_c0_g1_i1
		Wnt6	XP_035218275.1				Wnt6	TRINITY_DN111554_c0_g2_i1
		Wnt7-1	XP_035210859.1				Wnt7-1	TRINITY_DN18996_c1_g3_i3
		Wnt7-2	XM_035361740.1				Wnt7-2	TRINITY_DN33882_c0_g1_i1
		Wnt8	XP_035224391.1				Wnt8	TRINITY_DN8243_c0_g1_i2
		Wnt11-1*	XM_035375937.1 (152bp) and XM_035378341.1 (159bp) are different parts of Wnt11-1				Wnt11-1	TRINITY_DN171_c19_g2_i4
		Wnt11-2*	XP_035229164.1 (198bp) and XM_035371679.1 (213bp) are diferent parts of Wnt11-2				Wnt11-2	TRINITY_DN2809_c0_g1_i5
		Wnt16	XP_035210368.1				Wnt16	TRINITY_DN35858_c0_g1_i7
		WntA	XP_035205952.1				WntA	TRINITY_DN193136_c0_g1_i1
	Parasteatoda tepidariorum (Pt)	Wnt1	XP_015906154.1			Pardosa amentata (Pa)	Wnt1	TRINITY_DN6894_c2_g1_i1
		Wnt2	NP_001310740.1				Wnt2	TRINITY_DN22647_c0_g1_i5
		Wnt4	BBD75281.1				Wnt4-1	TRINITY_DN18193_c0_g1_i1
		Wnt5	NP_001310745.1				Wnt4-2	TRINITY_DN19987_c0_g2_i1
		Wnt6	XP_015906156.1				Wnt5	TRINITY_DN1669_c0_g1_i1
		Wnt7-1	NP_001310739.1				Wnt6	TRINITY_DN3753_c0_g1_i6
		Wnt7-2	NP_001310746.1				Wnt7-1	TRINITY_DN18962_c0_g1_i5
		Wnt8	NP_001310760.1				Wnt7-2	TRINITY_DN5325_c0_g1_i4
		Wnt11-1	XP_015920222.1				Wnt8	TRINITY_DN49042_c0_g1_i3
		Wnt11-2	XP_015916686.1				Wnt11-1	TRINITY_DN83378_c0_g1_i1
		Wnt16	NP_001310769.1				Wnt11-2	TRINITY_DN4436_c0_g1_i1
		WntA	XP_015915580.1				Wnt16	TRINITY_DN7884_c0_g1_i1
	Centruroides sculpturatus (Cs)	Wnt1-1	XP_023219341.1				WntA	TRINITY_DN6044_c0_g1_i2
		Wnt1-2	XP_023228816.1			Pardosa pseudoannulata (Pan)	Wnt1-1 (partial)	SBLA01068646.1
		Wnt2	XP_023224164.1				Wnt1-2 (partial)	SBLA01551669.1
		Wnt4	XP_023222233.1				Wnt2 (partial)	SBLA01324069.1
		Wnt5	XP_023215183.1				Wnt4-1 (partial)	SBLA01274480.1
		Wnt6-1	XP_023219342.1				Wnt4-2 (partial)	SBLA01282435.1
		Wnt6-2	XP_023228802.1				Wnt5 (partial)	SBLA01507739.1
		Wnt7-1	XP_023215187.1				Wnt6 (partial)	SBLA01575378.1
		Wnt7-2	XP_023220709.1				Wnt7-1 (partial)	SBLA01420016.1
		Wnt9	XP_023228817.1				Wnt7-2 (partial)	SBLA01298555.1
		Wnt11-1	XP_023240364.1				Wnt8 (partial)	SBLA01132800.1
		Wnt11-2	XP_023228131.1				Wnt11-1 (partial)	SBLA01315990.1
		Wnt16	XP_023224171.1				Wnt11-2 (partial)	SBLA01236476.1
		WntA	XP_023218523.1				Wnt16 (partial)	SBLA01200618.1
	Ixodes scapularis (Is)	Wnt1	XP_002407192.2				WntA-1 (partial)	SBLA01407515.1
		Wnt4	XP_002436043.2				WntA-2 (partial)	SBLA01407515.1
		Wnt5	XP_029847985.1			Pholcus phalangoides (Pp)	Wnt1	c104855_g3_i1
		Wnt6	XP_029850753.1				Wnt2	c100839_g1_i1
		Wnt7	EEC17948.1				Wnt4	c104722_g2_i2
		Wnt8 (partial)	(Jansen et al. 2015)				Wnt5	c100246_g1_i2
		Wnt9	EEC10449.1				Wnt6	c111740_g4_i1
		Wnt11	XP_002434188.1				Wnt7-1	c47853_g1_i2
		Wnt16	XP_029828193.1				Wnt7-2	c103422_g2_i1
		WntA	XP_002402520.2				Wnt8	c93728_g1_i2
	Tetranychus urticae (Tu)	Wnt4	XP_015783539.1				Wnt11-1	c545_g1_i1
		Wnt5	XP_015794709.1				Wnt11-2	c110869_g1_i1
		Wnt6	XP_015786865.1				Wnt16	c111004_g2_i1
		Wnt8	XP_015790171.1				WntA	c105403_g1_i3
		Wnt16	XP_025017632.1			Acanthoscurria geniculata (Ag)	Wnt1-1	TRINITY_DN82741_c1_g1_i2
		WntA	XP_015794728.1				Wnt1-2	TRINITY_DN98907_c0_g1_i1
	Limulus polyphemus (Lp)	Wnt1	XP_013788136.1				Wnt2	TRINITY_DN70434_c1_g1_i1
		Wnt2	XP_022249784.1				Wnt4-1	TRINITY_DN66402_c1_g1_i1
		Wnt2	XP_022257593.1				Wnt4-2	TRINITY_DN22838_c0_g1_i1
		Wnt4	XP_022249841.1				Wnt5	TRINITY_DN64024_c0_g1_i1
		Wnt5	XP_013783628.2				Wnt6	TRINITY_DN68596_c0_g1_i1
		Wnt5	XP_013792736.1				Wnt7-1	TRINITY_DN75361_c0_g1_i1
		Wnt5 (partial)	XP_013793271.1				Wnt7-2*	TRINITY_DN110597_c0_g1_i1 (122bp) and TRINITY_DN70434_c1_g2_i1 (171bp) are different parts of Wnt7-2
		Wnt5	XP_022240862.1				Wnt8	TRINITY_DN77370_c0_g1_i1
		Wnt5 (partial)	XP_013791651.1				Wnt11*	TRINITY_DN69200_c0_g2_i1 (243bp) and TRINITY_DN69200_c1_g1_i1 (163bp) are different parts of Wnt11-2
		Wnt5 (partial)	XP_013792286.2				Wnt16	TRINITY_DN60488_c0_g1_i1
		Wnt5 (partial)	XP_022246278.1				WntA	TRINITY_DN70458_c0_g1_i1
		Wnt5	XP_022245914.1			Euphrynichus bacillifer (Eb)	Wnt1-1	TRINITY_DN32332_c8_g1_i1
		Wnt6	XP_013790949.2				Wnt1-2	TRINITY_DN40663_c0_g1_i1
		Wnt7	XP_013773810.1				Wnt2	TRINITY_DN13499_c1_g1_i23
		Wnt7 (partial)	XP_013793337.1				Wnt4-1	TRINITY_DN25384_c0_g1_i1
		Wnt7 (partial)	XP_022251700.1				Wnt4-2	TRINITY_DN25384_c0_g2_i3
		Wnt7	XP_013778017.1				Wnt5	TRINITY_DN1299_c0_g1_i1
		Wnt7 (partial)	XP_013785204.1				Wnt6	TRINITY_DN25532_c0_g1_i1
		Wnt7 (partial)	XP_013789007.1				Wnt7-1	TRINITY_DN2459_c0_g1_i1
		Wnt8	XP_013783076.2				Wnt7-2	TRINITY_DN2459_c0_g2_i2
		Wnt11	XP_022235854.1				Wnt8	TRINITY_DN15273_c0_g1_i1
		Wnt11	XP_022248877.1				Wnt9	TRINITY_DN135499_c0_g1_i1
		Wnt11	XP_022250690.1				Wnt10	TRINITY_DN12659_c0_g1_i4
		Wnt11	XP_022254081.1				Wnt11	TRINITY_DN25108_c0_g1_i1
		Wnt16	XP_022252175.1				Wnt16	TRINITY_DN4235_c0_g1_i1
		Wnt16 (partial)	XP_022246054.1				WntA	TRINITY_DN7856_c0_g1_i1
		Wnt16	XP_013792115.1			Charinus acosta (Ca)	Wnt1-1	TRINITY_DN2244_c14_g1_i1
		Wnt16	XP_022242527.1				Wnt1-2	TRINITY_DN76533_c0_g1_i1
		WntA	XP_013783194.2				Wnt2	TRINITY_DN6257_c1_g1_i1
		WntA	XP_022238400.1				Wnt4-1	TRINITY_DN7758_c0_g1_i1
		WntA (partial)	XP_022246203.1				Wnt4-2	TRINITY_DN9561_c0_g1_i3
		WntA	XP_022247569.1				Wnt5	TRINITY_DN27029_c0_g1_i1
		WntA	XP_022253065.1				Wnt6-1	TRINITY_DN148921_c0_g1_i1
	Drosophila melanogaster (Dm)	Wnt1	NP_523502.1				Wnt6-2	TRINITY_DN14514_c0_g4_i1
		Wnt5	NP_476924.1				Wnt7-1	TRINITY_DN7933_c0_g1_i2
		Wnt6	NP_609108.3				Wnt7-2	TRINITY_DN14295_c1_g2_i2
		Wnt7	NP_476810.1				Wnt8	TRINITY_DN33459_c0_g1_i2
		Wnt8/D	NP_650272.1				Wnt9	TRINITY_DN65449_c0_g1_i1
		Wnt9	NP_476972.2				Wnt10	TRINITY_DN2407_c0_g1_i1
		Wnt10	NP_609109.3				Wnt11-1	TRINITY_DN84356_c0_g1_i1
	Bombyx mori (Bm)	Wnt1	NP_001037315.1				Wnt11-2	TRINITY_DN84356_c0_g1_i1
		Wnt5	XP_037877103.1				Wnt16	TRINITY_DN22656_c0_g1_i2
		Wnt6	XP_037866642.1				WntA	TRINITY_DN12906_c4_g1_i1
		Wnt7	XP_021208534.1			Mesobuthus martensii (Me)	Wnt1-1	MMa13725
		Wnt9	XP_012548374.2				Wnt1-2	MMa40875
		Wnt10	XP_037866617.1				Wnt2	MMa37570
		Wnt11	XP_004924665.2				Wnt4-1	MMa33411
		WntA	XP_021209300.1				Wnt4-2	MMa16104
	Tribolium castaneum (Tc)	Wnt1	NP_001107822.1				Wnt5	MMa45995
		Wnt5	XP_974684.1				Wnt6-1	MMa17732
		Wnt6	XP_015835201.1				Wnt6-2	MMa40874
		Wnt7	XP_008196351.1				Wnt7-1	MMa17290
		Wnt8/D	XP_971439.1				Wnt7-2	MMa04980
		Wnt9	XP_015835609.1				Wnt9	MMa40873
		Wnt10	XP_008193179.1				Wnt11-1	MMa16972
		Wnt11	XP_015835988.1				Wnt11-2	MMa52170
		WntA	KYB26594.1				Wnt16	MMa00727
	Daphnia pulex (Dp)	Wnt1	EFX86386.1				WntA	MMa47532
		Wnt2 (partial)	EFX87200.1			Phoxichilidium femoratum (Pf)	Wnt1	TRINITY_DN16597_c4_g3_i1
		Wnt4 (partial)	EFX72339.1				Wnt2	TRINITY_DN15706_c6_g1_i1
		Wnt5 (partial)	EFX66479.1				Wnt4	TRINITY_DN14285_c0_g1_i1
		Wnt6	EFX86167.1				Wnt5	TRINITY_DN13013_c0_g1_i1
		Wnt7	EFX66449.1				Wnt6	TRINITY_DN16671_c6_g1_i15
		Wnt8	EFX83364.1				Wnt7	TRINITY_DN16576_c3_g2_i1
		Wnt9	EFX86385.1				Wnt8	TRINITY_DN12881_c0_g1_i2
		Wnt10	EFX86388.1				Wnt9 (partial)	TRINITY_DN16417_c3_g13_i2
		Wnt11	EFX77586.1				Wnt11	TRINITY_DN16417_c3_g7_i1
		Wnt16	EFX82994.1				Wnt16	TRINITY_DN14850_c0_g1_i2
		WntA (partial)	EFX69968.1				WntA	TRINITY_DN11305_c0_g1_i3
	Euperipatoides kanangrensis (Ek)	Wnt1 (partial)	ABY60732.1			Strigamia maritima (Sm) (sequences found in Table S30 Chipman et al. 2014)	Wnt1	SMAR002920
		Wnt2	CDI40099.1				Wnt2	SMAR004376
		Wnt4	CDI40100.1				Wnt4	SMAR013747
		Wnt5	CDI40101.1				Wnt5	SMAR008487
		Wnt6	CDI40102.1				Wnt6	SMAR002921
		Wnt7	CDI40103.1				Wnt7	SMAR012534
		Wnt9	CDI40104.1				Wnt9	SMAR014558
		Wnt10	CDI40105.1				Wnt10	SMAR002922
		Wnt11	CDI40106.1				WntA	SMAR015773
		Wnt16	CDI40107.1
		WntA	CDI40108.1
	Phalangium opilio (Po)	Wnt1	comp179026_c1_seq4; comp179026_c1_seq3; comp33468_c0_seq1
		Wnt4	comp175018_c0_seq1; comp210699_c0_seq1
		Wnt5	comp175768_c0_seq13; comp183805_c0_seq8; comp124587_c0_seq1
		Wnt6	comp71692_c0_seq1; comp184260_c0_seq7; comp176984_c0_seq7
		Wnt7	comp186380_c1_seq1; comp142605_c0_seq1; comp86239_c0_seq1
		Wnt8	comp157960_c0_seq1; comp216524_c0_seq1
		Wnt9	comp185491_c1_seq1; comp156707_c0_seq1; comp197928_c0_seq1; comp110292_c0_seq1; comp179459_c0_seq3; comp189044_c1_seq10; comp29760_c0_seq2
		Wnt10	comp168965_c0_seq8; comp44066_c0_seq1; comp157078_c0_seq7; comp213023_c0_seq1
		Wnt11	comp202686_c0_seq1
		Wnt16	comp180159_c1_seq1
		WntA	comp22908_c0_seq1

### Sheet: Phalangium Wnt primers
	Wnt1_fw1		TCGATCAGGGGAGGAAATAA
	Wnt1_fw2		TTCATGGATATTAACGTGCC
	Wnt1_bw1		CTTGCACTTTACTTGACAAC
	Wnt1_bw2		GCAATTACACCTTTCCCATT
	Wnt4_fw		GCTTCCTTTGTTCACGCCAT
	Wnt4_bw		GCTTTCAACATCCCTATCGC
	Wnt5_fw1		TTAAACGGCGATGGACTGTG
	Wnt5_fw2		GCTACGTTCTCCTGCTACTT
	Wnt5_bw		GTAGCTGGCGAGGTTTTGTT
	Wnt6_fw1		ATCAGTTTCGGAACAGAAGG
	Wnt6_fw2		CCGCTGATAAAAGGTCGCTT
	Wnt6_bw1		CGTTCTTTTATCGTGGCAAG
	Wnt6_bw2		CGGCAATTATAGGAGACGTT
	Wnt7_fw		CGTCGAACCAAAGAGACCGA
	Wnt7_bw		TATTATAATGAACATTTATT
	Wnt8_fw1		GATTGGCGGTCAAGAAGACAATGG
	Wnt8_fw2		CGCCACTAGAACTTGCCTGATGAA
	Wnt8_bw1		TAATAAATAATGATTGTGAGGTTT
	Wnt8_bw2		GAGGTTTAAAATTACACGTGATAA
	Wnt9_fw1		AGCTTTGAGATTAGGGGTCA
	Wnt9_fw2		TTGGTGTCGTAAACAGTTCG
	Wnt9_bw1		CCGACGATCTCACTTGAACA
	Wnt9_bw2		CCCTTCCGCAACACATAATC
	Wnt10_fw1		TCGAGGGAGTTTTGGAAATG
	Wnt10_fw2		TCTAACCACCACGGCAAATC
	Wnt10_bw1		TGACCCATTCAACCGTGTTA
	Wnt10_bw2		GCATTTGCGACTACGTTTTC
	Wnt11_fw1		TGCAACGATAACCTCGAGTGGG
	Wnt11_fw2		GGTCAACAGGCACAACTACAAAGC
	Wnt11_bw1		CANGTYTTRCAYTTNACRTARCARCA (CCYVKCKTC)
	Wnt16_fw1		CCTACGCAACTTTAACACTC
	Wnt16_fw2		GTATTTAGGTATGGTTGGCG
	Wnt16_bw1		CACCAATGAAACTTGCAGTG
	Wnt16_bw2		TATTATAGCCACGTCCGCAA
	WntA_fw1		ATCGACGAGTGCCAGTTTCAGTTT
	WntA_fw2		ACTTTCAACAACAGTTCGTCCGTC
	WntA_bw		CRTGRCAYTTRCANACNARYTCCAT (MELVCKCHG)

### Sheet: Fz
	Species	Fz orthology group	NCBI Protein accession numbers			Species	Fz orthology group	Other sequence identifers
	Stegodyphus dumicola (Sd)	Fz1-1	XP_035219450.1			Marpissa muscosa (Mm)	Fz1	TRINITY_DN207991_c0_g1_i1
		Fz1-2 (partial)	XP_035207990.1				Fz2-1	TRINITY_DN42824_c2_g1_i1
		Fz2	XP_035216180.1				Fz2-2	TRINITY_DN167403_c0_g1_i1
		Fz4-1	XP_035227549.1				Fz4	TRINITY_DN150_c35_g1_i1
		Fz4-2	XP_035206735.1			Pardosa amentata (Pa)	Fz1	TRINITY_DN8551_c0_g1_i1
	Parasteatoda tepidariorum (Pt)	Fz1	XP_015922960.1				Fz2	TRINITY_DN36274_c0_g1_i1
		Fz2	XP_015922948.1				Fz4	TRINITY_DN1229_c0_g1_i1
		Fz4-1	XP_015911110.1			Pardosa pseudoannulata (Pan)	Fz1	SBLA01061736.1
		Fz4-2	XP_015910102.1				Fz2	SBLA01494123.1
	Centruroides sculpturatus (Cs)	Fz1	XP_023229313.1				Fz4	SBLA01585531.1
		Fz2	XP_023229226.1			Pholcus phalangoides (Pp)	Fz1	c106393_g7_i1
		Fz3	XP_023221477.1				Fz2	c93104_g3_i1
		Fz4-1	XP_023220057.1				Fz3	c111597_g3_i1
		Fz4-2	XP_023233147.1				Fz4	c102918_g1_i1
	Ixodes scapularis (Is)	Fz1	XP_029849982.1			Acanthoscurria geniculata (Ag)	Fz1	TRINITY_DN36474_c0_g1_i1
		Fz2	XP_029824354.1				Fz2	TRINITY_DN79654_c0_g1_i1
		Fz3	XP_002400653.2				Fz3	TRINITY_DN72984_c0_g1_i1
		Fz4	XP_002402968.1				Fz4-1	TRINITY_DN81345_c1_g1_i1
	Tetranychus urticae (Tu)	Fz2-1	XP_015781163.1				Fz4-2	TRINITY_DN82058_c5_g1_i1
		Fz2-2	XP_015790096.1			Euphrynichus bacillifer (Eb)	Fz1-1	TRINITY_DN2020_c0_g1_i2
		Fz4	XP_025016759.1				Fz1-2	TRINITY_DN142670_c0_g1_i1
	Limulus polyphemus (Lp)	Fz1	XP_013784922.1				Fz2	TRINITY_DN119144_c0_g1_i1
		Fz1	XP_022252858.1				Fz3-1	TRINITY_DN1947_c0_g1_i1
		Fz1	XP_013786335.1				Fz3-2	TRINITY_DN7482_c0_g1_i1
		Fz1	XP_013788049.1				Fz4-1	TRINITY_DN17745_c0_g1_i1
		Fz1	XP_013788951.1				Fz4-2	TRINITY_DN127241_c0_g1_i1
		Fz2	XP_022243301.1			Charinus acosta (Ca)	Fz1-1	TRINITY_DN15108_c0_g1_i1
		Fz2	XP_022247003.1				Fz1-2	TRINITY_DN6276_c6_g1_i1
		Fz2	XP_022253757.1				Fz2-1	TRINITY_DN40043_c0_g1_i1
		Fz2	XP_022255782.1				Fz2-2	TRINITY_DN28687_c0_g1_i1
		Fz2	XP_022235618.1				Fz3-1	TRINITY_DN159346_c0_g1_i1
		Fz3	XP_013778946.2				Fz3-2	TRINITY_DN158988_c0_g1_i1
		Fz3	XP_013781532.1				Fz4-1	TRINITY_DN24116_c0_g2_i1
		Fz3	XP_022240618.1				Fz4-2	TRINITY_DN127345_c0_g1_i1
		Fz4	XP_013779857.1			Mesobuthus martensii (Me)	Fz1-1	AYEL01056881.1
		Fz4	XP_013791589.1				Fz1-2 (partial)	AYEL01067974.1
		Fz4	XP_013792939.1				Fz3	AYEL01075007.1
	Drosophila melanogaster (Dm)	Fz1	NP_001261836.1				Fz4-1	AYEL01071131.1
		Fz2	NP_001262037.1				Fz4-2	AYEL01075372.1
		Fz3	NP_001096859.1			Phalangium opilio (Po)	Fz1	comp184244_c0_seq2
		Fz4	NP_511068.2				Fz2	comp186257_c1_seq1
	Bombyx mori (Bm)	Fz1	XP_004929280.1				Fz4	comp187854_c1_seq2
		Fz2	XP_021204477.1			Phoxichilidium femoratum (Pf)	Fz1	TRINITY_DN15944_c8_g3_i1
		Fz3	XP_021202154.2				Fz2	TRINITY_DN16650_c1_g1_i1
		Fz4	XP_012545937.1				Fz3	TRINITY_DN10278_c0_g1_i2
	Tribolium castaneum (Tc)	Fz1	EFA04653.1				Fz4	TRINITY_DN1931_c0_g1_i1
		Fz2	EFA01325.1			Strigamia maritima (Sm) (sequences found in Table S30 Chipman et al. 2014)	Fz1	SMAR014833
		Fz4	EFA09255.1				Fz2	SMAR012389
	Daphnia pulex (Dp)	Fz1	EFX86267.1				Fz3	SMAR007293
		Fz2	EFX87638.1				Fz4	SMAR009650
	Euperipatoides kanangrensis (Ek)	Fz1	CRI73784.1
		Fz2	CRI73785.1
		Fz3	CRI73786.1
		Fz4	CRI73787.1
